# Concerted regulation of skeletal muscle metabolism and contractile properties by the orphan nuclear receptor Nr2f6

**DOI:** 10.1101/2023.05.17.540900

**Authors:** Dimitrius Santiago P.S.F. Guimarães, Ninon M.F. Barrios, André Gustavo de Oliveira, David Rizo-Roca, Maxence Jollet, Jonathon A.B. Smith, Thiago R. Araujo, Marcos Vinicius da Cruz, Emilio Marconato Junior, Sandro M. Hirabara, André S. Vieira, Anna Krook, Juleen R. Zierath, Leonardo R. Silveira

## Abstract

**Objective:** The maintenance of skeletal muscle plasticity upon changes in the environment, nutrient supply, and exercise depends on regulatory mechanisms that couple structural and metabolic adaptations. However, the mechanisms that interconnect both processes at the transcriptional level remain underexplored. Nr2f6, a nuclear receptor, regulates metabolism and cell differentiation in peripheral tissues. However, its role in the skeletal muscle is still elusive. Here, we aimed to investigate, for the first time, the effects of Nr2f6 modulation on muscle biology *in vivo* and *in vitro*.

**Methods:** Global RNA-seq was performed in Nr2f6-knockdown C2C12 myocytes (N=4-5). Molecular and metabolic assays and proliferation experiments were performed using stable Nr2f6 knockdown and overexpression C2C12 cell lines (N=3-6). Nr2f6 content was evaluated in *in vitro* and *in vivo* lipid overload models (N=3-6). *In vivo* experiments included Nr2f6 overexpression in mouse tibialis anterior muscle, followed by gene array transcriptomics and molecular assays (N=4), *ex vivo* contractility experiments (N=5), and histological analysis (N=7). The conservation of Nr2f6 depletion effects was confirmed in primary human and mouse skeletal muscle cells.

**Results:** Nr2f6 knockdown upregulated genes associated with muscle differentiation, metabolism, and contraction, while cell cycle-related genes were downregulated. In human skeletal muscle cells, Nr2f6 overexpression significantly increased the expression of myosin heavy chain genes (2-3-fold). Nr2f6 content in skeletal muscle decreased by 40% in lipid-overloaded myotubes and by 50% in mice fed a high-fat diet. Depletion of Nr2f6 increased myocyte lipid oxidative capacity by 75% and protected against lipid-induced cell death. This protection was associated with direct repression of uncoupling protein 3 (20%) and PGC-1α (30%) promoter activity following Nr2f6 overexpression. Nr2f6 overexpression in mice resulted in an atrophic and hypoplastic state, characterized by a significant reduction in muscle mass (15%) and myofiber content (18%), accompanied by an impairment (50%) in force production. These functional phenotypes were accompanied by the establishment of an immune response molecular signature and a decrease in genes involved in oxidative metabolism and muscle contractility. Additionally, Nr2f6 regulated core components of the cell division machinery, effectively decoupling muscle cell proliferation from differentiation.

**Conclusion:** In summary, our findings reveal a novel role for Nr2f6 as a molecular transducer that plays a crucial role in maintaining the balance between skeletal muscle contractile function and oxidative capacity. These findings have significant implications for the development of potential therapeutic strategies for metabolic diseases and myopathies.
