## Supplementary Table 1 for "Concerted regulation of skeletal muscle metabolism and contractile properties by the orphan nuclear receptor Nr2f6"

### Sheet: Key resources table
Supplementary table 2 - Key resource table
Reagent or resource	Source	Identifier
Antibodies
Rabbit anti ACC	Cell Signaling	Cat#3676; RRID:AB_2219397
Rabbit anti Akt	Cell Signaling	Cat#9272; RRID:AB_329827
Mouse anti Anti-PGC-1α (4C1.3)	Millipore	Cat#ST1202; RRID:AB_2237237
Rabbit anti GLUT4	Millipore	Cat#07-1404; RRID:AB_1587080
Rabbit anti Glycogen synthase	Cell Signaling	Cat#3893; RRID:AB_2279563
Rabbit anti GSK3a/b	Cell Signaling	Cat#5676; RRID:AB_10547140
Rabbit anti MEF2C	Cell Signaling	Cat#5030; RRID:AB_10548759
Mouse anti MHC I (Myh7)	Santa Cruz	Cat#sc-53089; RRID:AB_2147281
Mouse anti MHC II (Myh1/2)	Santa Cruz	Cat#53088; RRID:AB_784722
Mouse anti Myf5	Abcam	Cat#ab125301;
Mouse anti MYH2	Santa Cruz	Cat#53095; RRID:AB_784698
Mouse anti Myod	Santa Cruz	Cat#sc-377460; RRID:AB_2813894
Mouse anti Myogenin	Santa Cruz	Cat#12732; RRID:AB_627980
Rabbit anti Nr2f6	Sigma	Cat#AV32256; RRID:AB_1854623
Rabbit anti p-ACC (Ser79)	Cell Signaling	Cat#3661; RRID:AB_330337
Rabbit anti p-Akt Ser473	Cell Signaling	Cat#9271; RRID:AB_329825
Mouse anti Pax7	DSHB	Cat#; RRID:AB_2299243
Mouse anti PCNA	Santa Cruz	Cat#sc-56; RRID:AB_628110
Mouse anti Flag M2	Sigma	Cat#F3165; RRID:AB_259529
Rabbit anti PDK4	Abcam	Cat#ab63157; RRID:AB_2161489
Rabbit anti p-ERK1/2 (Thr202/Tyr204)	Cell Signaling	Cat#4370; RRID:AB_2315112
Rabbit anti p-Glycogen synthase (Ser641)	Cell Signaling	Cat#3891; RRID:AB_2116390
Rabbit anti p-GSK-3α/β (Ser21/9)	Cell Signaling	Cat#9331; RRID:AB_329830
Rabbit anti p-p38 MAPK (Thr180/Tyr182) (3D7)	Cell Signaling	Cat#9215; RRID:AB_331762
Mouse anti Total OXPHOS Rodent	Abcam	Cat#ab110413; RRID:AB_2629281
Goat Anti-Rabbit IgG (H + L)-HRP Conjugate	Biorad	Cat#1721011; RRID:AB_2617113
anti HRP-Conjugated Anti-rabbit	Biorad	Cat#1706515; RRID:AB_2617113
Mouse anti Myosin Heavy Chain Type IIA (IgG1)	DSHB	Cat#SC-71; RRID:AB_2147165
Mouse anti Myosin Heavy Chain Type IIB (IgM)	DSHB	Cat#BF-F3; RRID:AB_2266724
Mouse anti Myosin heavy chain (slow, alpha- and beta- ) (IgG2b)	DSHB	Cat#BA-F8; RRID:AB_10572253
Goat anti anti mmu IgG2b AlexaFluor 350	Thermo Fisher Scientific	Cat#A-21140; RRID:AB_2535777
Goat anti anti mmu IgG1 AlexaFluor 488	Thermo Fisher Scientific	Cat#A32723; RRID:AB_2633275
Goat anti anti mmu IgM AlexaFluor 555	Thermo Fisher Scientific	Cat#A32727; RRID:AB_2633276
Recombinant DNA
shNr2f6 (NM_010150)	Sigma	SHCLNG TRCN0000026147
shGFP	Addgene_30323	RRID:Addgene_30323
pBAPE-Puro (EV)	Addgene_1764	RRID:Addgene_1764
pBABE-mNr2f6-myc	This paper
pCMV6-mNr2f6-myc-FLAG	Origene	Cat#MR206083
pCVM6-Empty (EV)	Origene	Cat#PS100001
pEF-Neo-hNr2f6-HA	Prof. Gottfried Baier	Hermann-Kleiter et al., 2008
PPRE X3-TK-luc	Addgene_1015	RRID:Addgene_1015
3xERRE-luciferase	Addgene_37851	RRID:Addgene_37851
pRL-SV40	Promega	Cat#E2231
pCMV-dR8.2 dvpr	Addgene_8455	RRID:Addgene_8455
pCMV-VSVG	Addgene_8454	RRID:Addgene_8454
UCP3 EP1	Addgene_71743	RRID:Addgene_71743
PGC1a 2kb	Addgene_8887	RRID:Addgene_8887
pEF-Neo Empty vector	Prof. Gottfried Baier	Hermann-Kleiter et al., 2008
Critical commercial assays
Dual-Glo® Luciferase Assay	Promega	Cat#E2920
CellTiter-Glo® 2.0 Cell Viability Assay	Promega	Cat#G9241
MitoSOX	Invitrogen	Cat#M36008
DHE	Invitrogen	Cat#D11347
High-Capacity cDNA Reverse Transcription Kit with RNase Inhibitor	Applied Biosystems	Cat#4374967
FAST Syber Green	Applied Biosystems	Cat#4385618
TaqMan™ Fast Advanced Master Mix	Applied Biosystems	Cat#4444963
TruSeq Illumina Total RNA Stranded	Illumina	Cat#20020597
Ribo-zero rRNA depletion	Illumina	Cat#4444963
Softwares and algorithms
Galaxy		RRID:SCR_006281; https://usegalaxy.org.au/
Bioinformatics.cn		https://www.bioinformatics.com.cn/
ImageJ		RRID:SCR_003070
Cytoscape	Ideker, T. (2003).	RRID:SCR_003032
ZEN Digital Imaging for Light Microscopy	Zeiss	RRID:SCR_013672
Prism 7	GraphPad	RRID:SCR_002798
Python Programming Language	Python Foundation	RRID:SCR_008394
Transcriptome Analysis Console (TAC) (v4.0.3)	ThermoFisher Scientific
STRING		RRID:SCR_005223; http://string.embl.de/
EnrichmentMap		RRID:SCR_016052
g.profiler	Uku Raudvere, et al. (2019)
Experimental models: cell lines
C2C12	BCRJ	Cat#0058; RRID:CVCL_0188
HEK293T	ATCC	Cat#CRL-3216
MEF	BCRJ	Cat#0405; RRID:CVCL_4240
Human Primary Skeletal Muscle Cells		N/A
Mouse Primary Skeletal Muscle Cells	This paper	N/A
Experimental models: Organisms/strains
C57Bl6/JUnib	CEMIB	RRID:MGI:7264953
C57Bl6/J	Jackson Labs	RRID:IMSR_JAX:000664
Oligonucleotides
siRNA targeting mouse Nr2f6	Sigma	SASI_Mm01_00073566
siRNA targeting human Nr2f6, Silencer Select human NR2F6	Invitrogen	Cat#4390825, s4776
Control non-target (siScr) siRNA for mouse cells: AllStars Neg. Control siRNA	Qiagen	Cat#1027281
Control non-target (siScr) siRNA for human cells: Silencer™ Select Negative Control No. 2 siRNA	Invitrogen	Cat#4390847
For RT-qPCR primers and probes please see Supplementary Table 1
