## Supplementary Table 2 for "Concerted regulation of skeletal muscle metabolism and contractile properties by the orphan nuclear receptor Nr2f6"

### Sheet: Supplementary table 1
Supplementary table 1 - List of primers and TaqMan probes used for gene expression
Target gene	Probe # or Primer Sequence (5’-3’)	Species
Glut4	Hs00168966_m1	Human
Ucp3	Hs01106052_m1	Human
Pax7	Hs00242962_m1	Human
Myh1	Hs00428600_m1	Human
Myh2	Hs00430042_m1	Human
Myh7	H01110632_m1	Human
Myod1	Hs00159528_m1	Human
Myogenin	Hs01072232_m1	Human
HPRT1	4326321E	Human
PPIA	Hs04194521_s1	Human
Beta-Actin	4346315E-046005	Human
18S	4319413E-1002048	Human
18S	4319413E-1002048	Mouse
ACTB	4352341E-1112017	Mouse
GAPDH	4352339E-1002027	Mouse
HPRT1	Mm00446968_m1	Mouse
PPIA	Mm02342429_g1	Mouse
Fabp4	Mm00445878_m1	Mouse
Myog	Mm00446195_g1	Mouse
Pax7	Mm01354484_m1	Mouse
Ki67	Mm01278617_m1	Mouse
Pdk4	Mm01166879_m1	Mouse
Glut4	Mm01245502_m1	Mouse
PPARGC1a	Mm01208835_m1	Mouse
NDUFS2	Mm00467603_g1	Mouse
CD36	Mm01135198_m1	Mouse
Myh1	Mm01332489_m1	Mouse
Myh2	Mm01332564_m1	Mouse
Myh7B	Mm01249941_m1	Mouse
Ucp3	Mm00494077_m1	Mouse
Nr2f6	F:GAGCGGCAAGCATTACGGT	Human
Nr2f6	R:GGCAGGTGTAGCTGAGGTT	Human
Nr2f6	F:CTCTTCACGCCTGATGCCT	Mouse
Nr2f6	R:GTACTGGGCACGCACATACT	Mouse
Myogenin	F:GAGACATCCCCCTATTTCTACCA	Mouse
Myogenin	R:GCTCAGTCCGCTCATAGCC	Mouse
Myod1	F:CCACTCCGGGACATAGACTTG	Mouse
Myod1	R:AAAAGCGCAGGTCTGGTGAG	Mouse
VEGFa	F:CTGCTGTAACGATGAAGCCCTG	Mouse
VEGFa	R:GCTGTAGGAAGCTCATCTCTCC	Mouse
PDK4	F:GGATTACTGACCGCCTCTTTAG	Mouse
PDK4	R:GTAACCAAAACCAGCCAAAGG	Mouse
Scd1	F:TGCGATACACTCTGGTGCTC	Mouse
Scd1	R:TAGTCGAAGGGGAAGGTGTG	Mouse
Uqcrc1	F:AGACCCAGGTCAGCATCTTG	Mouse
Uqcrc1	R:GCCGATTCTTTGTTCCCTTGA	Mouse
Ucp3	F:GACCCACGGCCTTCTACAAA	Mouse
Ucp3	R:TCAAAACGGAGATTCCCGCA	Mouse
Cpt1b	F:CCCATGTGCTCCTACCAGAT	Mouse
Cpt1b	R:CGAGGATTCTCTGGAACTGC	Mouse
Rpl39	F:CAAAATCGCCCTATTCCTCA	Mouse
Rpl39	R:AGACCCAGCTTCGTTCTCCT	Mouse
F4/80	F:TGCATCTAGCAATGGACAGC	Mouse
F4/80	R:GCCTTCTGGATCCATTTGAA	Mouse
PPARGC1A	F:ACCAGTACAACAATGAGCCTGCGA	Mouse
PPARGC1A	R:TCCAGTGTCTCTGTGAGAACCGC	Mouse
CD68	F:TTCTGCTGTGGAAATGCAAG	Mouse
CD68	R:AGAGGGGCTGGTAGGTTGAT	Mouse
CD44	F:CACCATTGCCTCAACTGTGC	Mouse
CD44	R:TTGTGGGCTCCTGAGTCTGA	Mouse
CD34	F:ATCCCCATCAGTTCCTACCAAT	Mouse
CD34	R:TGGTGTGGTCTTACTGCTGTC	Mouse
TGFb	F:CTCCCGTGGCTTCTAGTGC	Mouse
TGFb	R; GCCTTAGTTTGGACAGGATCTG	Mouse
